# Dynamic chromatin remodeling in cycling human endometrium at single cell level

**DOI:** 10.1101/2023.06.01.543328

**Authors:** Pavle Vrljicak, Emma S Lucas, Maria Tryfonos, Joanne Muter, Sascha Ott, Jan J Brosens

## Abstract

Estrogen-dependent proliferation followed by progesterone-dependent differentiation of the endometrium culminates in a short implantation window. We performed single cell ATAC-seq on endometrial samples obtained across the menstrual cycle to investigate the regulation of temporal gene networks that control embryo implantation. We identified uniquely accessible chromatin regions in all major cellular constituents of the endometrium, delineated temporal patterns of coordinated chromatin remodeling in epithelial and stromal cells, and gained mechanistic insights into the emergence of a receptive state through integrated analysis of enriched transcription factor (TF) binding sites in dynamic chromatin regions, ChIP-seq analyses, and gene expression data. We demonstrate that the implantation window coincides with pervasive cooption of transposable elements (TE) into the regulatory chromatin landscape of decidualizing cells and expression of TE-derived transcripts in a spatially defined manner. Our data constitute the first comprehensive map of the chromatin changes that control TF activities in cycling endometrium at cellular resolution.
