## Supplementary material for "Dynamic chromatin remodeling in cycling human endometrium at single cell level": Table S1

### Sheet: Table S1
Table S1. Demographic details of tissue donours
Donour	Age	LH+	Day of cycle	BMI	Live births
P7_182007	38	NA	7	28	0
P10_182006	39	NA	10	26	1
S18_18205	33	5	18	24	0
S19a_18189	35	6	19	28	0
S19_17204	36	6	19	19	0
S20_18212	32	7	20	20	0
S21_18272	34	8	21	21	1
S21a_18325	41	8	21	25	0
S22_18061	36	9	22	23	0
S23_18016	37	10	23	23	0
S24_17667	38	11	24	22	0
S25_17406	41	12	25	30	1
