## Supplementary material for "Dynamic chromatin remodeling in cycling human endometrium at single cell level": Table S5

### Sheet: Table S5
Table S5. Repetitive element enrichment in stromal cell temporal patterns.
Temporal Pattern	Repeats	Number of Peaks with Repeat and with Pattern	Number of Peaks with Pattern	Total number of Repeats	Total number of Peaks	Proportion of Peaks with Pattern	Proportion of Peaks with Repeat	pvalue of hypergeometric test	log(pvalue)
Pattern 1	Simple_repeat	4524	39144	19153	253082	0.115573	0.236203	8.92926e-208	-476.748
Pattern 1	telo	17	39144	95	253082	0.000434294	0.178947	0.209316	-1.56391
Pattern 1	L2	2457	39144	17835	253082	0.0627682	0.137763	1	-2.74259e-11
Pattern 1	ERVL.MaLR	1172	39144	9922	253082	0.0299407	0.118121	1	-1.3466e-26
Pattern 1	ERVL	806	39144	6879	253082	0.0205906	0.117168	1	-9.87341e-20
Pattern 1	CR1	433	39144	2872	253082	0.0110617	0.150766	0.709459	-0.343253
Pattern 1	Alu	4593	39144	37119	253082	0.117336	0.123737	1	-6.1796e-75
Pattern 1	L1	2316	39144	17008	253082	0.0591662	0.136171	1	-1.23666e-12
Pattern 1	ERV1	1195	39144	10249	253082	0.0305283	0.116597	1	-1.04715e-29
Pattern 1	MIR	3684	39144	23237	253082	0.094114	0.15854	0.0428542	-3.14995
Pattern 1	ERVK	160	39144	1605	253082	0.00408747	0.0996885	1	-6.96829e-11
Pattern 1	tRNA	101	39144	474	253082	0.00258022	0.21308	0.000294119	-8.13153
Pattern 1	LTR?	13	39144	200	253082	0.000332107	0.065	0.99991	-9.01737e-05
Pattern 1	TcMar.Tigger	490	39144	3730	253082	0.0125179	0.131367	0.999971	-2.88437e-05
Pattern 1	Low_complexity	1304	39144	4876	253082	0.0333129	0.267432	1.179e-92	-211.673
Pattern 1	hAT.Charlie	1384	39144	9140	253082	0.0353566	0.151422	0.804792	-0.217171
Pattern 1	hAT.Blackjack	130	39144	865	253082	0.00332107	0.150289	0.617908	-0.481416
Pattern 1	hAT	50	39144	252	253082	0.00127733	0.198413	0.0252426	-3.67922
Pattern 1	SVA	131	39144	847	253082	0.00334662	0.154664	0.476877	-0.740496
Pattern 1	hAT.Tip100	260	39144	1757	253082	0.00664214	0.14798	0.770881	-0.260222
Pattern 1	hAT.Ac	50	39144	270	253082	0.00127733	0.185185	0.0732781	-2.61349
Pattern 1	RTE.X	97	39144	627	253082	0.00247803	0.154705	0.471941	-0.750902
Pattern 1	RTE.BovB	95	39144	639	253082	0.00242694	0.14867	0.638407	-0.448779
Pattern 1	hAT.Tip100?	21	39144	113	253082	0.000536481	0.185841	0.1479	-1.91122
Pattern 1	X5S.Deu.L2	50	39144	301	253082	0.00127733	0.166113	0.261034	-1.34311
Pattern 1	srpRNA	3	39144	36	253082	7.66401e-05	0.0833333	0.829106	-0.187407
Pattern 1	tRNA.RTE	65	39144	414	253082	0.00166054	0.157005	0.415084	-0.879274
Pattern 1	Penelope	9	39144	47	253082	0.00022992	0.191489	0.181253	-1.70786
Pattern 1	TcMar.Tc2	33	39144	192	253082	0.000843041	0.171875	0.220874	-1.51016
Pattern 1	snRNA	29	39144	124	253082	0.000740854	0.233871	0.00740053	-4.9062
Pattern 1	Unknown	72	39144	403	253082	0.00183936	0.17866	0.0825395	-2.49448
Pattern 1	hAT?	30	39144	150	253082	0.000766401	0.2	0.0535837	-2.92651
Pattern 1	TcMar.Mariner	54	39144	338	253082	0.00137952	0.159763	0.363286	-1.01257
Pattern 1	ERVL?	14	39144	101	253082	0.000357654	0.138614	0.609987	-0.494318
Pattern 1	TcMar?	2	39144	14	253082	5.10934e-05	0.142857	0.371297	-0.990752
Pattern 1	Gypsy	89	39144	706	253082	0.00227366	0.126062	0.981926	-0.018239
Pattern 1	ERV1?	8	39144	45	253082	0.000204374	0.177778	0.2536	-1.372
Pattern 1	DNA	31	39144	189	253082	0.000791948	0.164021	0.317587	-1.147
Pattern 1	Gypsy?	41	39144	304	253082	0.00104741	0.134868	0.808378	-0.212725
Pattern 1	DNA?	51	39144	245	253082	0.00130288	0.208163	0.0101044	-4.59479
Pattern 1	PiggyBac?	5	39144	22	253082	0.000127733	0.227273	0.11212	-2.18819
Pattern 1	LTR	21	39144	143	253082	0.000536481	0.146853	0.546368	-0.604462
Pattern 1	Helitron	8	39144	60	253082	0.000204374	0.133333	0.594545	-0.51996
Pattern 1	scRNA	8	39144	92	253082	0.000204374	0.0869565	0.957875	-0.0430385
Pattern 1	TcMar.Pogo	1	39144	3	253082	2.55467e-05	0.333333	0.0643665	-2.74316
Pattern 1	rRNA	10	39144	72	253082	0.000255467	0.138889	0.567691	-0.566178
Pattern 1	Dong.R4	2	39144	27	253082	5.10934e-05	0.0740741	0.810577	-0.210009
Pattern 1	PiggyBac	6	39144	38	253082	0.00015328	0.157895	0.371905	-0.989118
Pattern 1	centr	53	39144	230	253082	0.00135398	0.230435	0.00095021	-6.95883
Pattern 1	tRNA.Deu	10	39144	61	253082	0.000255467	0.163934	0.340226	-1.07815
Pattern 1	Helitron?	1	39144	12	253082	2.55467e-05	0.0833333	0.574528	-0.554206
Pattern 1	MULE.MuDR	3	39144	25	253082	7.66401e-05	0.12	0.554855	-0.589048
Pattern 1	SINE?	0	39144	4	253082	0	0	0.489372	-0.714633
Pattern 1	PIF.Harbinger	0	39144	2	253082	0	0	0.285416	-1.25381
Pattern 1	Satellite	38	39144	234	253082	0.000970775	0.162393	0.332012	-1.10258
Pattern 1	RNA	3	39144	23	253082	7.66401e-05	0.130435	0.485673	-0.722219
Pattern 1	acro	3	39144	15	253082	7.66401e-05	0.2	0.19197	-1.65042
Pattern 1	hAT.Tag1	0	39144	3	253082	0	0	0.395941	-0.926489
Pattern 1	Merlin	0	39144	2	253082	0	0	0.285416	-1.25381
Pattern 2	Simple_repeat	3390	30365	19153	253082	0.111642	0.176996	4.23774e-127	-290.984
Pattern 2	telo	13	30365	95	253082	0.000428124	0.136842	0.246278	-1.40129
Pattern 2	L2	1944	30365	17835	253082	0.0640211	0.108999	0.999999	-1.14543e-06
Pattern 2	ERVL.MaLR	988	30365	9922	253082	0.0325375	0.0995767	1	-3.44451e-11
Pattern 2	ERVL	607	30365	6879	253082	0.0199901	0.0882396	1	-7.0207e-18
Pattern 2	CR1	395	30365	2872	253082	0.0130084	0.137535	0.00193006	-6.25021
Pattern 2	Alu	3432	30365	37119	253082	0.113025	0.0924594	1	-2.74169e-74
Pattern 2	L1	1993	30365	17008	253082	0.0656348	0.11718	0.875451	-0.133016
Pattern 2	ERV1	921	30365	10249	253082	0.030331	0.0898624	1	-1.48871e-23
Pattern 2	MIR	2765	30365	23237	253082	0.0910588	0.118991	0.682558	-0.381907
Pattern 2	ERVK	111	30365	1605	253082	0.00365552	0.0691589	1	-1.00874e-11
Pattern 2	tRNA	63	30365	474	253082	0.00207476	0.132911	0.173501	-1.75157
Pattern 2	LTR?	23	30365	200	253082	0.000757451	0.115	0.53209	-0.630942
Pattern 2	TcMar.Tigger	366	30365	3730	253082	0.0120534	0.0981233	0.999988	-1.21128e-05
Pattern 2	Low_complexity	939	30365	4876	253082	0.0309238	0.192576	3.05884e-49	-111.709
Pattern 2	hAT.Charlie	1118	30365	9140	253082	0.0368187	0.122319	0.23604	-1.44375
Pattern 2	hAT.Blackjack	94	30365	865	253082	0.00309567	0.108671	0.834621	-0.180777
Pattern 2	hAT	34	30365	252	253082	0.00111971	0.134921	0.201782	-1.60057
Pattern 2	SVA	146	30365	847	253082	0.00480817	0.172373	3.2161e-06	-12.6473
Pattern 2	hAT.Tip100	206	30365	1757	253082	0.00678413	0.117245	0.621324	-0.475902
Pattern 2	hAT.Ac	34	30365	270	253082	0.00111971	0.125926	0.339311	-1.08084
Pattern 2	RTE.X	78	30365	627	253082	0.00256875	0.124402	0.338867	-1.08215
Pattern 2	RTE.BovB	67	30365	639	253082	0.00220649	0.104851	0.869063	-0.14034
Pattern 2	hAT.Tip100?	15	30365	113	253082	0.00049399	0.132743	0.278497	-1.27835
Pattern 2	X5S.Deu.L2	40	30365	301	253082	0.00131731	0.13289	0.215514	-1.53473
Pattern 2	srpRNA	4	30365	36	253082	0.000131731	0.111111	0.437114	-0.827562
Pattern 2	tRNA.RTE	49	30365	414	253082	0.0016137	0.118357	0.502746	-0.68767
Pattern 2	Penelope	12	30365	47	253082	0.000395192	0.255319	0.00285221	-5.85966
Pattern 2	TcMar.Tc2	20	30365	192	253082	0.000658653	0.104167	0.706746	-0.347084
Pattern 2	snRNA	14	30365	124	253082	0.000461057	0.112903	0.527615	-0.639389
Pattern 2	Unknown	73	30365	403	253082	0.00240408	0.181141	0.000136883	-8.89639
Pattern 2	hAT?	40	30365	150	253082	0.00131731	0.266667	2.80353e-07	-15.0872
Pattern 2	TcMar.Mariner	43	30365	338	253082	0.0014161	0.127219	0.305221	-1.18672
Pattern 2	ERVL?	12	30365	101	253082	0.000395192	0.118812	0.438272	-0.824916
Pattern 2	TcMar?	3	30365	14	253082	9.8798e-05	0.214286	0.0773243	-2.55975
Pattern 2	Gypsy	66	30365	706	253082	0.00217356	0.0934844	0.984936	-0.0151782
Pattern 2	ERV1?	5	30365	45	253082	0.000164663	0.111111	0.458051	-0.780774
Pattern 2	DNA	36	30365	189	253082	0.00118558	0.190476	0.00183997	-6.298
Pattern 2	Gypsy?	39	30365	304	253082	0.00128437	0.128289	0.291079	-1.23416
Pattern 2	DNA?	57	30365	245	253082	0.00187716	0.232653	2.83298e-07	-15.0768
Pattern 2	PiggyBac?	5	30365	22	253082	0.000164663	0.227273	0.0406467	-3.20284
Pattern 2	LTR	19	30365	143	253082	0.00062572	0.132867	0.266401	-1.32275
Pattern 2	Helitron	6	30365	60	253082	0.000197596	0.1	0.590671	-0.526496
Pattern 2	scRNA	6	30365	92	253082	0.000197596	0.0652174	0.93534	-0.0668449
Pattern 2	TcMar.Pogo	3	30365	3	253082	9.8798e-05	1	0	NA
Pattern 2	rRNA	6	30365	72	253082	0.000197596	0.0833333	0.775516	-0.254227
Pattern 2	Dong.R4	4	30365	27	253082	0.000131731	0.148148	0.217147	-1.52718
Pattern 2	PiggyBac	4	30365	38	253082	0.000131731	0.105263	0.485824	-0.721909
Pattern 2	centr	47	30365	230	253082	0.00154783	0.204348	9.18704e-05	-9.29513
Pattern 2	tRNA.Deu	11	30365	61	253082	0.000362259	0.180328	0.0566611	-2.87067
Pattern 2	Helitron?	2	30365	12	253082	6.58653e-05	0.166667	0.166664	-1.79178
Pattern 2	MULE.MuDR	1	30365	25	253082	3.29327e-05	0.04	0.819467	-0.199101
Pattern 2	SINE?	0	30365	4	253082	0	0	0.400254	-0.915655
Pattern 2	PIF.Harbinger	0	30365	2	253082	0	0	0.225567	-1.48914
Pattern 2	Satellite	24	30365	234	253082	0.000790384	0.102564	0.760305	-0.274036
Pattern 2	RNA	4	30365	23	253082	0.000131731	0.173913	0.133417	-2.01428
Pattern 2	acro	3	30365	15	253082	9.8798e-05	0.2	0.0958149	-2.34534
Pattern 2	hAT.Tag1	1	30365	3	253082	3.29327e-05	0.333333	0.0397309	-3.22563
Pattern 2	Merlin	1	30365	2	253082	3.29327e-05	0.5	0.014395	-4.24087
Pattern 3	Simple_repeat	2900	48504	19153	253082	0.0597889	0.151412	1	-7.25751e-52
Pattern 3	telo	26	48504	95	253082	0.000536038	0.273684	0.0186428	-3.98229
Pattern 3	L2	3540	48504	17835	253082	0.0729837	0.198486	0.00805894	-4.82097
Pattern 3	ERVL.MaLR	2069	48504	9922	253082	0.0426563	0.208527	7.57078e-06	-11.7912
Pattern 3	ERVL	1386	48504	6879	253082	0.028575	0.201483	0.0176317	-4.03805
Pattern 3	CR1	553	48504	2872	253082	0.0114011	0.192549	0.439933	-0.821132
Pattern 3	Alu	8235	48504	37119	253082	0.16978	0.221854	2.71983e-56	-127.944
Pattern 3	L1	3528	48504	17008	253082	0.0727363	0.207432	3.84809e-08	-17.0731
Pattern 3	ERV1	2121	48504	10249	253082	0.0437284	0.206947	3.26005e-05	-10.3312
Pattern 3	MIR	4561	48504	23237	253082	0.0940335	0.196282	0.0296469	-3.5184
Pattern 3	ERVK	358	48504	1605	253082	0.00738083	0.223053	0.000732974	-7.2184
Pattern 3	tRNA	89	48504	474	253082	0.0018349	0.187764	0.557729	-0.583883
Pattern 3	LTR?	40	48504	200	253082	0.000824674	0.2	0.342605	-1.07118
Pattern 3	TcMar.Tigger	752	48504	3730	253082	0.0155039	0.201609	0.0580725	-2.84606
Pattern 3	Low_complexity	673	48504	4876	253082	0.0138751	0.138023	1	-1.01585e-23
Pattern 3	hAT.Charlie	1902	48504	9140	253082	0.0392133	0.208096	2.64121e-05	-10.5417
Pattern 3	hAT.Blackjack	191	48504	865	253082	0.00393782	0.220809	0.0141433	-4.25851
Pattern 3	hAT	53	48504	252	253082	0.00109269	0.210317	0.200925	-1.60482
Pattern 3	SVA	206	48504	847	253082	0.00424707	0.243211	8.75436e-05	-9.34337
Pattern 3	hAT.Tip100	326	48504	1757	253082	0.0067211	0.185544	0.731949	-0.312044
Pattern 3	hAT.Ac	49	48504	270	253082	0.00101023	0.181481	0.63057	-0.461131
Pattern 3	RTE.X	136	48504	627	253082	0.00280389	0.216906	0.0502509	-2.99073
Pattern 3	RTE.BovB	111	48504	639	253082	0.00228847	0.173709	0.86566	-0.144263
Pattern 3	hAT.Tip100?	14	48504	113	253082	0.000288636	0.123894	0.96156	-0.0391985
Pattern 3	X5S.Deu.L2	52	48504	301	253082	0.00107208	0.172757	0.774497	-0.255542
Pattern 3	srpRNA	6	48504	36	253082	0.000123701	0.166667	0.549848	-0.598114
Pattern 3	tRNA.RTE	73	48504	414	253082	0.00150503	0.176329	0.765573	-0.267131
Pattern 3	Penelope	7	48504	47	253082	0.000144318	0.148936	0.702274	-0.353431
Pattern 3	TcMar.Tc2	39	48504	192	253082	0.000804057	0.203125	0.305112	-1.18708
Pattern 3	snRNA	38	48504	124	253082	0.000783441	0.306452	0.000744648	-7.2026
Pattern 3	Unknown	67	48504	403	253082	0.00138133	0.166253	0.892641	-0.113571
Pattern 3	hAT?	28	48504	150	253082	0.000577272	0.186667	0.511989	-0.669452
Pattern 3	TcMar.Mariner	73	48504	338	253082	0.00150503	0.215976	0.115011	-2.16273
Pattern 3	ERVL?	21	48504	101	253082	0.000432954	0.207921	0.28775	-1.24566
Pattern 3	TcMar?	2	48504	14	253082	4.12337e-05	0.142857	0.520165	-0.653609
Pattern 3	Gypsy	161	48504	706	253082	0.00331931	0.228045	0.00693032	-4.97185
Pattern 3	ERV1?	9	48504	45	253082	0.000185552	0.2	0.357202	-1.02945
Pattern 3	DNA	29	48504	189	253082	0.000597889	0.153439	0.895231	-0.110674
Pattern 3	Gypsy?	56	48504	304	253082	0.00115454	0.184211	0.59595	-0.517599
Pattern 3	DNA?	50	48504	245	253082	0.00103084	0.204082	0.278701	-1.27762
Pattern 3	PiggyBac?	7	48504	22	253082	0.000144318	0.318182	0.0449788	-3.10156
Pattern 3	LTR	32	48504	143	253082	0.000659739	0.223776	0.140117	-1.96528
Pattern 3	Helitron	13	48504	60	253082	0.000268019	0.216667	0.24972	-1.38741
Pattern 3	scRNA	19	48504	92	253082	0.00039172	0.206522	0.303233	-1.19325
Pattern 3	TcMar.Pogo	0	48504	3	253082	0	0	0.471808	-0.751183
Pattern 3	rRNA	15	48504	72	253082	0.000309253	0.208333	0.297424	-1.2126
Pattern 3	Dong.R4	9	48504	27	253082	0.000185552	0.333333	0.0230753	-3.76899
Pattern 3	PiggyBac	3	48504	38	253082	6.18506e-05	0.0789474	0.95011	-0.0511775
Pattern 3	centr	72	48504	230	253082	0.00148441	0.313043	3.78295e-06	-12.485
Pattern 3	tRNA.Deu	16	48504	61	253082	0.00032987	0.262295	0.063489	-2.75689
Pattern 3	Helitron?	4	48504	12	253082	8.24674e-05	0.333333	0.0619786	-2.78097
Pattern 3	MULE.MuDR	10	48504	25	253082	0.000206169	0.4	0.00394371	-5.53563
Pattern 3	SINE?	1	48504	4	253082	2.06169e-05	0.25	0.168115	-1.78311
Pattern 3	PIF.Harbinger	1	48504	2	253082	2.06169e-05	0.5	0.0367304	-3.30415
Pattern 3	Satellite	43	48504	234	253082	0.000886525	0.183761	0.582158	-0.541013
Pattern 3	RNA	6	48504	23	253082	0.000123701	0.26087	0.135117	-2.00161
Pattern 3	acro	4	48504	15	253082	8.24674e-05	0.266667	0.143385	-1.94222
Pattern 3	hAT.Tag1	0	48504	3	253082	0	0	0.471808	-0.751183
Pattern 3	Merlin	1	48504	2	253082	2.06169e-05	0.5	0.0367304	-3.30415
Pattern 4	Simple_repeat	5624	105229	19153	253082	0.0534453	0.293635	1	-1.97085e-289
Pattern 4	telo	53	105229	95	253082	0.000503663	0.557895	0.00192157	-6.25461
Pattern 4	L2	7747	105229	17835	253082	0.0736204	0.434371	8.92132e-08	-16.2322
Pattern 4	ERVL.MaLR	4615	105229	9922	253082	0.0438567	0.465128	1.89895e-24	-54.6207
Pattern 4	ERVL	3275	105229	6879	253082	0.0311226	0.476087	6.29395e-25	-55.725
Pattern 4	CR1	1181	105229	2872	253082	0.0112231	0.411212	0.684683	-0.378799
Pattern 4	Alu	19247	105229	37119	253082	0.182906	0.518522	0	-937.461
Pattern 4	L1	7590	105229	17008	253082	0.0721284	0.446261	3.9773e-17	-37.7633
Pattern 4	ERV1	5027	105229	10249	253082	0.047772	0.490487	5.37413e-55	-124.961
Pattern 4	MIR	9684	105229	23237	253082	0.0920279	0.416749	0.375046	-0.980706
Pattern 4	ERVK	878	105229	1605	253082	0.00834371	0.54704	1.05667e-26	-59.8121
Pattern 4	tRNA	178	105229	474	253082	0.00169155	0.375527	0.95903	-0.0418334
Pattern 4	LTR?	86	105229	200	253082	0.000817265	0.43	0.314685	-1.15618
Pattern 4	TcMar.Tigger	1694	105229	3730	253082	0.0160982	0.454155	8.39644e-07	-13.9903
Pattern 4	Low_complexity	1199	105229	4876	253082	0.0113942	0.245898	1	-6.24847e-139
Pattern 4	hAT.Charlie	3823	105229	9140	253082	0.0363303	0.418271	0.308025	-1.17757
Pattern 4	hAT.Blackjack	371	105229	865	253082	0.00352564	0.428902	0.206413	-1.57788
Pattern 4	hAT	95	105229	252	253082	0.000902793	0.376984	0.882633	-0.124846
Pattern 4	SVA	523	105229	847	253082	0.00497011	0.617473	1.00374e-32	-73.679
Pattern 4	hAT.Tip100	745	105229	1757	253082	0.0070798	0.424018	0.233573	-1.45426
Pattern 4	hAT.Ac	98	105229	270	253082	0.000931302	0.362963	0.956192	-0.0447963
Pattern 4	RTE.X	242	105229	627	253082	0.00229975	0.385965	0.930503	-0.0720295
Pattern 4	RTE.BovB	301	105229	639	253082	0.00286043	0.471049	0.00208834	-6.17139
Pattern 4	hAT.Tip100.	38	105229	113	253082	0.000361117	0.336283	0.948532	-0.0528397
Pattern 4	X5S.Deu.L2	111	105229	301	253082	0.00105484	0.368771	0.94559	-0.0559459
Pattern 4	srpRNA	23	105229	36	253082	0.000218571	0.638889	0.00208478	-6.17309
Pattern 4	tRNA.RTE	166	105229	414	253082	0.00157751	0.400966	0.712464	-0.339026
Pattern 4	Penelope	17	105229	47	253082	0.000161552	0.361702	0.725201	-0.321307
Pattern 4	TcMar.Tc2	80	105229	192	253082	0.000760247	0.416667	0.459407	-0.777818
Pattern 4	snRNA	53	105229	124	253082	0.000503663	0.427419	0.360092	-1.0214
Pattern 4	Unknown	143	105229	403	253082	0.00135894	0.354839	0.992874	-0.00715117
Pattern 4	hAT?	45	105229	150	253082	0.000427639	0.3	0.997744	-0.00225847
Pattern 4	TcMar.Mariner	150	105229	338	253082	0.00142546	0.443787	0.135733	-1.99706
Pattern 4	ERVL?	44	105229	101	253082	0.000418136	0.435644	0.305097	-1.18713
Pattern 4	TcMar?	5	105229	14	253082	4.75154e-05	0.357143	0.562654	-0.575091
Pattern 4	Gypsy	335	105229	706	253082	0.00318353	0.474504	0.000706682	-7.25493
Pattern 4	ERV1?	15	105229	45	253082	0.000142546	0.333333	0.834117	-0.181382
Pattern 4	DNA	68	105229	189	253082	0.00064621	0.359788	0.932524	-0.0698606
Pattern 4	Gypsy?	128	105229	304	253082	0.00121639	0.421053	0.402258	-0.910661
Pattern 4	DNA?	77	105229	245	253082	0.000731737	0.314286	0.999324	-0.000676415
Pattern 4	PiggyBac?	6	105229	22	253082	5.70185e-05	0.272727	0.875044	-0.133481
Pattern 4	LTR	60	105229	143	253082	0.000570185	0.41958	0.428038	-0.848543
Pattern 4	Helitron	31	105229	60	253082	0.000294596	0.516667	0.043897	-3.12591
Pattern 4	scRNA	51	105229	92	253082	0.000484657	0.554348	0.00271829	-5.90775
Pattern 4	TcMar.Pogo	0	105229	3	253082	0	0	0.80061	-0.222381
Pattern 4	rRNA	33	105229	72	253082	0.000313602	0.458333	0.196625	-1.62646
Pattern 4	Dong.R4	11	105229	27	253082	0.000104534	0.407407	0.453221	-0.791375
Pattern 4	PiggyBac	18	105229	38	253082	0.000171056	0.473684	0.186636	-1.6786
Pattern 4	centr	174	105229	230	253082	0.00165354	0.756522	1.9305e-26	-59.2094
Pattern 4	tRNA.Deu	20	105229	61	253082	0.000190062	0.327869	0.897805	-0.107802
Pattern 4	Helitron?	2	105229	12	253082	1.90062e-05	0.166667	0.932082	-0.0703341
Pattern 4	MULE.MuDR	15	105229	25	253082	0.000142546	0.6	0.0198346	-3.92033
Pattern 4	SINE?	2	105229	4	253082	1.90062e-05	0.5	0.197864	-1.62018
Pattern 4	PIF.Harbinger	2	105229	2	253082	1.90062e-05	1	0	NA
Pattern 4	Satellite	119	105229	234	253082	0.00113087	0.508547	0.00171415	-6.36884
Pattern 4	RNA	8	105229	23	253082	7.60247e-05	0.347826	0.669541	-0.401163
Pattern 4	acro	11	105229	15	253082	0.000104534	0.733333	0.00286167	-5.85635
Pattern 4	hAT.Tag1	1	105229	3	253082	9.50308e-06	0.333333	0.374879	-0.981152
Pattern 4	Merlin	1	105229	2	253082	9.50308e-06	0.5	0.17288	-1.75515
